# Genomic refugium of pre-domestication lineages in the Bronze Age Carpathian Basin

**DOI:** 10.1101/2023.06.29.547029

**Authors:** Zoltán Dicső, Géza Szabó, Róbert Bozi, Noémi Borbély, Botond Heltai, Gabriella Kulcsár, Balázs Gusztáv Mende, Viktória Kiss, Anna Szécsényi-Nagy, Dániel Gerber

## Abstract

Horse domestication is a key element in history for its impact on human mobility and warfare. There is clear evidence for horse control from the beginning of the 2^nd^ millennium BCE in the Carpathian Basin, when antler cheekpieces appear in the archaeological record mostly in the eastern areas. Previous archaeogenomic studies also revealed that the spread of the ancestors of modern day horses began at this time period, but the details of this event in Bronze Age Europe is yet to be uncovered. In this study we report a new shotgun genome (∼0.9x coverage) of a Middle Bronze Age horse (radiocarbon dated to 1740-1630 cal. BCE) from Tompa site, southern Hungary, along with six mitochondrial genomes from various sites from Late Copper Age to Early Bronze Age Western Hungary. Our results reveal a strong bottleneck among pre-domestication Carpathian Basin horses and delayed DOM2 introduction into the region compared to the surrounding areas. The population size reduction was most probably due to human mediated loss of natural habitat, but the practice of horsekeeping after the turn of the 2^nd^ millennium BCE can not be excluded based on the genomic data. Our results provide a complex history for horse domestication in the Central-European region, highlighting the need for further research to fully understand the extent and nature of human-horse interactions in this area throughout prehistory.
