## Supplementary tables for "Genomic refugium of pre-domestication lineages in the Bronze Age Carpathian Basin"

### Sheet: Table_S1_Sample_Information
Country	Site	Lat.	Lon.	Feature	Culture	Period	14C /BP and sd.	14C, cal BCE (1σ) date	Horse sample type	Sample ID	mtHG	mtHG Quality	Library type	UDG treatment	mtDNA data	mtDNA average coverage	Average genomic coverage	Non Missing calls on 1,6 million SNP	C>T frequency on 5' first base
Hungary	Tompa	46.204	19.540	1	Vatya	Bronze Age	3412±29	1744-1636	pars petrosa, tooth	Tompa1	Q		double stranded	half	shotgun	2023-12-03	0.9	894222	0.0858832309547046
Hungary	Ordacsehi-Bugaszeg	46.754	17.650	1470/2118	Kisapostag/Encrusted pottery	Bronze Age	3595 ± 27	2010-1910	tooth	Car08	Q		double stranded	half	capture	2023-07-03	NA	NA	0.0942857142857143
Hungary	Budapest, Albertfalva-Hunyadi J. u.	47.440	19.045	295-296	Bell Beaker	Bronze Age	3793 ± 26	2280-2150	tooth	Car07	R		double stranded	half	capture	2023-01-04	NA	NA	0.0606060606060606
Hungary	Kaposújlak-Várdomb	46.371	17.728	1038	Somogyvár-Vinkovci	Bronze Age	3954 ± 29	2560-2410	tooth	Car06	Q		double stranded	half	capture	2023-01-04	NA	NA	0.0704225352112676
Hungary	Kaposújlak-Várdomb	46.371	17.728	258	Somogyvár-Vinkovci	Bronze Age	3963 ± 31	2570-2460	tooth	Car05	Q		double stranded	half	capture	13.8	3.86 (database)	1309698 (database)	0.130097087378641
Hungary	Szűr-Cserhát	46.102	18.585	37/277	Baden or Somogyvár-Vinkovci	Copper Age	4164 ± 29	2880-2680	phalanx proximalis	Car04	Q		double stranded	half	capture	2023-12-03	NA	NA	0.155555555555556
Hungary	Pilismarót-Basaharc	47.806	18.844	434	Baden	Copper Age	4769 ± 30	3630-3530	calcaneus	Car03	A’D		double stranded	half	capture	2023-01-01	NA	NA	0.138461538461538

### Sheet: Table_S2_f3_results
A	B	Outgroup	f_3	std. err	Z	SNPs
Hun_MBA_Tompa	Rus_Paleo1	Donkey	29.8558	1.56352	19.095	33359
Hun_MBA_Tompa	Rus_Paleo2	Donkey	32.5491	1.08609	29.969	176912
Hun_MBA_Tompa	Iberian_Paleo	Donkey	32.6091	1.13758	28.665	206736
Hun_MBA_Tompa	Russia_Elen_Paleo	Donkey	32.9867	1.13268	29.123	252862
Hun_MBA_Tompa	Russia_Taymyr_Paleo	Donkey	32.9931	1.13649	29.031	237614
Hun_MBA_Tompa	Belgium_Paleo	Donkey	33.6631	1.17582	28.629	167614
Hun_MBA_Tompa	Ukraine_Eneo	Donkey	33.7209	2.13843	15.769	26494
Hun_MBA_Tompa	Kazakh_Borly_Eneo	Donkey	34.1474	1.17311	29.108	252039
Hun_MBA_Tompa	France_Paleo	Donkey	34.2942	1.16996	29.312	341035
Hun_MBA_Tompa	Ural_Paleo	Donkey	34.3859	1.1785	29.178	330463
Hun_MBA_Tompa	Russia_Mesolit	Donkey	34.4279	1.34022	25.688	119760
Hun_MBA_Tompa	Kazakh_Sid	Donkey	34.4395	1.28264	26.851	145110
Hun_MBA_Tompa	Russia_Botai_Eneo	Donkey	34.5665	1.18303	29.219	492488
Hun_MBA_Tompa	Kazakh_EBA	Donkey	34.657	1.21661	28.486	143498
Hun_MBA_Tompa	Romania_Paleo	Donkey	34.7984	1.22388	28.433	149375
Hun_MBA_Tompa	Kazakh_MA	Donkey	34.877	1.1771	29.63	185576
Hun_MBA_Tompa	Denmark_FunnelBeaker	Donkey	35.3687	1.23891	28.548	139336
Hun_MBA_Tompa	North_Caspian_Eneo	Donkey	35.3889	1.21182	29.203	364722
Hun_MBA_Tompa	Tarpan	Donkey	35.6786	1.26759	28.147	152777
Hun_MBA_Tompa	Russia_Derkul_Eneo	Donkey	35.8015	1.47569	24.261	41708
Hun_MBA_Tompa	DOM2	Donkey	35.9575	1.23079	29.215	607465
Hun_MBA_Tompa	C_steppe_EBA	Donkey	36.0834	1.22243	29.518	266573
Hun_MBA_Tompa	Poland_FBC_Eneo	Donkey	36.557	1.26018	29.009	186282
Hun_MBA_Tompa	Ger_CWC_LNeo	Donkey	36.5787	1.27202	28.756	207423
Hun_MBA_Tompa	Romania_Eneo	Donkey	37.3045	1.26757	29.43	255645
Hun_MBA_Tompa	Czech_Neo	Donkey	37.3779	1.27379	29.344	214872
Hun_MBA_Tompa	Turkey_EBA	Donkey	37.6217	1.31944	28.513	177872
Hun_MBA_Tompa	Hun_MBA	Donkey	39.2152	1.34101	29.243	205205

### Sheet: Table_S3_Admixfrog
Sample	Group
Arz15_Rus_m650	DOM2
Fen4_Chi_m800	DOM2
Fetusx9m_Spa_m475	DOM2
GVA9035_Mon_m1024	DOM2
GVA9036_Mon_m1013	DOM2
GVA9037_Mon_m1013	DOM2
Hasanlu3394_Ira_m790	DOM2
Hasanlu3461_Ira_m913	DOM2
M17x127_Mon_m658	DOM2
M17x172_Mon_m987	DOM2
TP4_Geo_m1578	DOM2
Etiolles6_Fra_m13608	Central Europe
Gral13_Fra_m16500	Central Europe
Gral2_Fra_m18924	Central Europe
Gral6_Fra_m18924	Central Europe
Gral7_Fra_m19670	Central Europe
Gral9_Fra_m18924	Central Europe
Hohler3x1_Ger_m2676	Central Europe
Hohler3x3_Ger_m2681	Central Europe
PRA18_Cze_m3226	Central Europe
PRA84_Cze_m3236	Central Europe
PLMoz11_Pol_m3505	Central Europe
Pie13_Rom_m4425	Central Europe
ROCAS09_Rom_m4297	Central Europe
ROCAS10_Rom_m4309	Central Europe
ROCAS12_Rom_m3795	Central Europe

### Sheet: Table_S4a_CAR05_clinical
Gene.s.	Condition alt	ECA3 Chr	ECA3 Location	dbSNP.ID	ref	alt	label	allCov	refCov	altCov	refCarrier	altCarrier	Genotype	GL
ZFPM1	DOM2 signal; behavior: docile	chr3	35533253	rs68458737	G	A	CLINICAL	8	8	0	Y	NA	G	0.996108
SP6	curly/straight coat; hypotrichosis, linked with KRT25; curly+hypotrichosis if KRT25 A/A and SP6 C/C, curly+incomplete hypotrichosis if G/A and C/T; curly if G/G+C/T or G/G+T/T; straight if G/G+C/C	chr11	24096309	ss3021042887	C	T	CLINICAL	5	5	0	Y	NA	C	0.969693
KRT25	curly/straight coat; hypotrichosis, linked with SP6; curly+hypotrichosis if KRT25 A/A and SP6 C/C, curly+incomplete hypotrichosis if G/A and C/T; curly if G/G+C/T or G/G+T/T; straight if G/G+C/C	chr11	21962991	ss2137510528	G	A	CLINICAL	5	5	0	Y	NA	G	0.969693
KIT W34	white spotting, significant association with Average Grade of White, autosomal dominant	chr3	79566881	rs1140732842	T	C	CLINICAL	2	2	0	Y	NA	T	0.799992
MC1R (C901T)	chestnut/black coat color	chr3	36979560	rs68458866	C	T	CLINICAL	6	6	0	Y	NA	C	0.984613
MC1R	chestnut coat color, G/G chestnut linked with ASIP	chr3	36979562	rs3443929753	G	A	CLINICAL	6	6	0	Y	NA	G	0.984613
PROP1	dwarfism	chr14	3000031	rs68963991	G	C	CLINICAL	7	7	0	Y	NA	G	0.992247
PROP1	dwarfism	chr14	3000132	rs68963993	T	C	CLINICAL	7	7	0	Y	NA	T	0.992247
HMGA2	larger body size	chr6	82644800	rs68671073	C	T	CLINICAL	1	0	1	NA	Y	T	0.666649
LASP1	larger body size	chr11	23334511	rs68876319	G	A	CLINICAL	5	3	2	Y	Y	H	1
LCORL/NCAPG	smaller body size	chr3	107374136	rs68603064	C	T	CLINICAL	7	1	6	Y	Y	H	0.996623
ZFAT	larger body size/ wither height bigger	chr9	77656570	rs68750453	C	T	CLINICAL	4	4	0	Y	NA	C	0.941171
ZFAT	wither height smaller	chr9	76901355	rs68748127	C	T	CLINICAL	NA	NA	NA	NA	NA	NA	NA
ZFAT	wither height smaller	chr9	76901431	rs68748129	C	A	CLINICAL	2	0	2	NA	Y	A	0.799992
ZFAT	wither height smaller	chr9	76901578	rs68748130	G	A	CLINICAL	3	0	3	NA	Y	A	0.888881
ZFAT	wither height smaller	chr9	76904485	rs68748134	G	A	CLINICAL	3	0	3	NA	Y	A	0.888881
MSTN	optimum racing position, Racing distance/ muscle fibre composition, fast on short distance, not suited for long-distance slower-speed racing	chr18	66608679	rs397152648	T	C	CLINICAL	NA	NA	NA	NA	NA	NA	NA
DMRT3	pattern of locomotion (altered gait)	chr23	22391254	rs1150690013	C	A	CLINICAL	8	8	0	Y	NA	C	0.996108
ACN9	better athletic/racing performance on short distances	chr4	40343817	rs69505998	C	T	CLINICAL	2	1	1	Y	Y	H	0.999788
ACTN2	associated with elite race winning performance among males	chr1	75822632	rs68450030	A	G	CLINICAL	3	3	0	Y	NA	A	0.888881
CKM	better athletic/racing performance	chr10	16079732	rs68819557	G	A	CLINICAL	4	0	4	NA	Y	A	0.941171
COX4/1	associated with elite race winning performance among males	chr3	33460779	rs68518550	C	T	CLINICAL	2	0	2	NA	Y	T	0.799992
COX4/2	better athletic/racing performance, increase the efficiency of cellular respiration and are associated with better athletic performance	chr22	23314524	rs69276449	C	T	CLINICAL	2	1	1	Y	Y	H	0.999788
PDK4	better athletic/racing performance, improvement in aerobic metabolism	chr4	39020227	rs69586787	C	A	CLINICAL	1	1	0	Y	NA	C	0.666649
PDK4	better athletic/racing performance, improvement in aerobic metabolism	chr4	39024151	rs69586789	G	A	CLINICAL	3	3	0	Y	NA	G	0.888881
PON1	athletic/racing performance, associated with best race distance	chr4	38747736	rs69585308	C	T	CLINICAL	7	7	0	Y	NA	C	0.992247
SLC26A2	autosomal recessively inherited chondrodysplasia	chr14	27301621	rs393849014	A	G	CLINICAL	2	2	0	Y	NA	A	0.799992
TOE1	cerebellar abiotrophy	chr2	13122415	rs397160943	C	T	CLINICAL	3	3	0	Y	NA	C	0.888881
CLCN1	congenital myotonia	chr4	96518592	NA	A	C	CLINICAL	4	4	0	Y	NA	A	0.941171
SCN4A	equine hyperkalemic periodic paralysis	chr11	15474228	rs1148998534	C	G	CLINICAL	5	5	0	Y	NA	C	0.969693
SLC5A3	foal immunodeficiency syndrome	chr26	31894278	NA	C	T	CLINICAL	7	7	0	Y	NA	C	0.992247
PPIB	hereditary equine dermal isomerase B asthenia	chr1	129307092	rs396329681	G	A	CLINICAL	5	5	0	Y	NA	G	0.969693
RYR1	malignant hyperthermia	chr10	9678680	NA	C	G	CLINICAL	6	6	0	Y	NA	C	0.984613
GYS1	polysaccharide storage myopathy	chr10	19203501	rs1150416011	C	T	CLINICAL	2	2	0	Y	NA	C	0.799992
SLC36A1	champagne dilution	chr14	26012449	NA	G	C	CLINICAL	NA	NA	NA	NA	NA	NA	NA
SLC45A2_(MATP)	cream coat color	chr21	31690653	rs1140980396	G	A	CLINICAL	3	3	0	Y	NA	G	0.888881
SLC45A2	Coat colour, pearl	chr21	31709690	rs3101690631	G	A	CLINICAL	NA	NA	NA	NA	NA	NA	NA
SLC45A2	Coat colour, sunshine	chr21	31705726	rs394940514	G	A	CLINICAL	NA	NA	NA	NA	NA	NA	NA
SLC45A2	Coat colour, snowdrop	chr21	31688649	NA	G	A	CLINICAL	NA	NA	NA	NA	NA	NA	NA
TRPM1	leopard complex spotting and stationary night blindness	chr1	109163268	rs1140413009	C	T	CLINICAL	2	2	0	Y	NA	C	0.799992
MITF	macchiato, hearing loss	chr16	21564980	NA	T	C	CLINICAL	4	4	0	Y	NA	T	0.941171
KIT_(SB1)	sabino spotting	chr3	79544206	NA	A	T	CLINICAL	NA	NA	NA	NA	NA	NA	NA
PMEL17	silver coat color	chr6	74569773	rs3448111155	G	A	CLINICAL	4	2	2	Y	Y	H	1
PAX3	splashed white coat	chr6	11199026	NA	C	T	CLINICAL	6	6	0	Y	NA	C	0.984613
KIT	Tobiano spotting pattern	chr3	79548847	rs1142311382	G	C	CLINICAL	3	3	0	Y	NA	G	0.888881
ACTN3	Muscle fibre composition, better power and strenght, suitable for draught work; worse sprint performance	chr12	30237132	rs1146699694	T	G	CLINICAL	4	4	0	Y	NA	T	0.941171
ACTN3	Muscle fibre composition, better power and strenght, suitable for draught work; worse sprint performance	chr12	30226577	rs1144978872	G	A	CLINICAL	2	2	0	Y	NA	G	0.799992
KIT_13	Coat color, dominant white	chr3	79544066	NA	C	G	CLINICAL	NA	NA	NA	NA	NA	NA	NA
KIT_16	Coat color, dominant white	chr3	79540741	NA	T	A	CLINICAL	NA	NA	NA	NA	NA	NA	NA

### Sheet: Table_S4b_Duk2_clinical
Gene.s.	Condition alt	ECA3 Chr	ECA3 Location	dbSNP.ID	ref	alt	label	allCov	refCov	altCov	refCarrier	altCarrier	Genotype	GL
ZFPM1	DOM2 signal; behavior: docile	chr3	35533253	rs68458737	G	A	CLINICAL	NA	NA	NA	NA	NA	NA	NA
SP6	curly/straight coat; hypotrichosis, linked with KRT25; curly+hypotrichosis if KRT25 A/A and SP6 C/C, curly+incomplete hypotrichosis if G/A and C/T; curly if G/G+C/T or G/G+T/T; straight if G/G+C/C	chr11	24096309	ss3021042887	C	T	CLINICAL	NA	NA	NA	NA	NA	NA	NA
KRT25	curly/straight coat; hypotrichosis, linked with SP6; curly+hypotrichosis if KRT25 A/A and SP6 C/C, curly+incomplete hypotrichosis if G/A and C/T; curly if G/G+C/T or G/G+T/T; straight if G/G+C/C	chr11	21962991	ss2137510528	G	A	CLINICAL	NA	NA	NA	NA	NA	NA	NA
KIT W34	white spotting, significant association with Average Grade of White, autosomal dominant	chr3	79566881	rs1140732842	T	C	CLINICAL	1	1	0	Y	NA	T	0.666649
MC1R (C901T)	chestnut/black coat color	chr3	36979560	rs68458866	C	T	CLINICAL	1	1	0	Y	NA	C	0.666649
MC1R	chestnut coat color, G/G chestnut linked with ASIP	chr3	36979562	rs3443929753	G	A	CLINICAL	1	1	0	Y	NA	G	0.666649
PROP1	dwarfism	chr14	3000031	rs68963991	G	C	CLINICAL	1	1	0	Y	NA	G	0.666649
PROP1	dwarfism	chr14	3000132	rs68963993	T	C	CLINICAL	NA	NA	NA	NA	NA	NA	NA
HMGA2	larger body size	chr6	82644800	rs68671073	C	T	CLINICAL	NA	NA	NA	NA	NA	NA	NA
LASP1	larger body size	chr11	23334511	rs68876319	G	A	CLINICAL	1	1	0	Y	NA	G	0.666649
LCORL/NCAPG	smaller body size	chr3	107374136	rs68603064	C	T	CLINICAL	3	0	3	NA	Y	T	0.888881
ZFAT	larger body size/ wither height bigger	chr9	77656570	rs68750453	C	T	CLINICAL	1	0	1	NA	Y	T	0.666649
ZFAT	wither height smaller	chr9	76901355	rs68748127	C	T	CLINICAL	2	2	0	Y	NA	C	0.799992
ZFAT	wither height smaller	chr9	76901431	rs68748129	C	A	CLINICAL	1	1	0	Y	NA	C	0.666649
ZFAT	wither height smaller	chr9	76901578	rs68748130	G	A	CLINICAL	NA	NA	NA	NA	NA	NA	NA
ZFAT	wither height smaller	chr9	76904485	rs68748134	G	A	CLINICAL	1	1	0	Y	NA	G	0.666649
MSTN	optimum racing position, Racing distance/ muscle fibre composition, fast on short distance, not suited for long-distance slower-speed racing	chr18	66608679	rs397152648	T	C	CLINICAL	7	7	0	Y	NA	T	0.992247
DMRT3	pattern of locomotion (altered gait)	chr23	22391254	rs1150690013	C	A	CLINICAL	7	7	0	Y	NA	C	0.992247
ACN9	better athletic/racing performance on short distances	chr4	40343817	rs69505998	C	T	CLINICAL	4	1	3	Y	Y	H	0.999577
ACTN2	associated with elite race winning performance among males	chr1	75822632	rs68450030	A	G	CLINICAL	2	2	0	Y	NA	A	0.799992
CKM	better athletic/racing performance	chr10	16079732	rs68819557	G	A	CLINICAL	2	1	1	Y	Y	H	0.999788
COX4/1	associated with elite race winning performance among males	chr3	33460779	rs68518550	C	T	CLINICAL	7	4	3	Y	Y	H	1
COX4/2	better athletic/racing performance, increase the efficiency of cellular respiration and are associated with better athletic performance	chr22	23314524	rs69276449	C	T	CLINICAL	2	1	1	Y	Y	H	0.999788
PDK4	better athletic/racing performance, improvement in aerobic metabolism	chr4	39020227	rs69586787	C	A	CLINICAL	3	3	0	Y	NA	C	0.888881
PDK4	better athletic/racing performance, improvement in aerobic metabolism	chr4	39024151	rs69586789	G	A	CLINICAL	3	3	0	Y	NA	G	0.888881
PON1	athletic/racing performance, associated with best race distance	chr4	38747736	rs69585308	C	T	CLINICAL	5	5	0	Y	NA	C	0.969693
SLC26A2	autosomal recessively inherited chondrodysplasia	chr14	27301621	rs393849014	A	G	CLINICAL	3	0	3	NA	Y	G	0.888881
TOE1	cerebellar abiotrophy	chr2	13122415	rs397160943	C	T	CLINICAL	3	3	0	Y	NA	C	0.888881
CLCN1	congenital myotonia	chr4	96518592	NA	A	C	CLINICAL	1	1	0	Y	NA	A	0.666526
SCN4A	equine hyperkalemic periodic paralysis	chr11	15474228	rs1148998534	C	G	CLINICAL	3	3	0	Y	NA	C	0.888881
SLC5A3	foal immunodeficiency syndrome	chr26	31894278	NA	C	T	CLINICAL	1	1	0	Y	NA	C	0.666649
PPIB	hereditary equine dermal isomerase B asthenia	chr1	129307092	rs396329681	G	A	CLINICAL	2	2	0	Y	NA	G	0.799992
RYR1	malignant hyperthermia	chr10	9678680	NA	C	G	CLINICAL	2	2	0	Y	NA	C	0.799992
GYS1	polysaccharide storage myopathy	chr10	19203501	rs1150416011	C	T	CLINICAL	3	3	0	Y	NA	C	0.888881
SLC36A1	champagne dilution	chr14	26012449	NA	G	C	CLINICAL	NA	NA	NA	NA	NA	NA	NA
SLC45A2_(MATP)	cream coat color	chr21	31690653	rs1140980396	G	A	CLINICAL	1	1	0	Y	NA	G	0.666649
SLC45A2	Coat colour, pearl	chr21	31709690	rs3101690631	G	A	CLINICAL	NA	NA	NA	NA	NA	NA	NA
SLC45A2	Coat colour, sunshine	chr21	31705726	rs394940514	G	A	CLINICAL	NA	NA	NA	NA	NA	NA	NA
SLC45A2	Coat colour, snowdrop	chr21	31688649	NA	G	A	CLINICAL	NA	NA	NA	NA	NA	NA	NA
TRPM1	leopard complex spotting and stationary night blindness	chr1	109163268	rs1140413009	C	T	CLINICAL	1	1	0	Y	NA	C	0.666649
MITF	macchiato, hearing loss	chr16	21564980	NA	T	C	CLINICAL	3	3	0	Y	NA	T	0.888881
KIT_(SB1)	sabino spotting	chr3	79544206	NA	A	T	CLINICAL	1	1	0	Y	NA	A	0.666649
PMEL17	silver coat color	chr6	74569773	rs3448111155	G	A	CLINICAL	NA	NA	NA	NA	NA	NA	NA
PAX3	splashed white coat	chr6	11199026	NA	C	T	CLINICAL	NA	NA	NA	NA	NA	NA	NA
KIT	Tobiano spotting pattern	chr3	79548847	rs1142311382	G	C	CLINICAL	2	2	0	Y	NA	G	0.799992
ACTN3	Muscle fibre composition, better power and strenght, suitable for draught work; worse sprint performance	chr12	30237132	rs1146699694	T	G	CLINICAL	3	3	0	Y	NA	T	0.888881
ACTN3	Muscle fibre composition, better power and strenght, suitable for draught work; worse sprint performance	chr12	30226577	rs1144978872	G	A	CLINICAL	3	0	3	NA	Y	A	0.888881
KIT_13	Coat color, dominant white	chr3	79544066	NA	C	G	CLINICAL	NA	NA	NA	NA	NA	NA	NA
KIT_16	Coat color, dominant white	chr3	79540741	NA	T	A	CLINICAL	NA	NA	NA	NA	NA	NA	NA

### Sheet: Table_S4c_Tompa1_clinical
Gene.s.	Condition alt	ECA3 Chr	ECA3 Location	dbSNP.ID	ref	alt	label	allCov	refCov	altCov	refCarrier	altCarrier	Genotype	GL
ZFPM1	DOM2 signal; behavior: docile	chr3	35533253	rs68458737	G	A	CLINICAL	NA	NA	NA	NA	NA	NA	NA
SP6	curly/straight coat; hypotrichosis, linked with KRT25; curly+hypotrichosis if KRT25 A/A and SP6 C/C, curly+incomplete hypotrichosis if G/A and C/T; curly if G/G+C/T or G/G+T/T; straight if G/G+C/C	chr11	24096309	ss3021042887	C	T	CLINICAL	NA	NA	NA	NA	NA	NA	NA
KRT25	curly/straight coat; hypotrichosis, linked with SP6; curly+hypotrichosis if KRT25 A/A and SP6 C/C, curly+incomplete hypotrichosis if G/A and C/T; curly if G/G+C/T or G/G+T/T; straight if G/G+C/C	chr11	21962991	ss2137510528	G	A	CLINICAL	NA	NA	NA	NA	NA	NA	NA
KIT W34	white spotting, significant association with Average Grade of White, autosomal dominant	chr3	79566881	rs1140732842	T	C	CLINICAL	2	2	0	Y	NA	T	0.799989
MC1R (C901T)	chestnut/black coat color	chr3	36979560	rs68458866	C	T	CLINICAL	NA	NA	NA	NA	NA	NA	NA
MC1R	chestnut coat color, G/G chestnut linked with ASIP	chr3	36979562	rs3443929753	G	A	CLINICAL	NA	NA	NA	NA	NA	NA	NA
PROP1	dwarfism	chr14	3000031	rs68963991	G	C	CLINICAL	NA	NA	NA	NA	NA	NA	NA
PROP1	dwarfism	chr14	3000132	rs68963993	T	C	CLINICAL	NA	NA	NA	NA	NA	NA	NA
HMGA2	larger body size	chr6	82644800	rs68671073	C	T	CLINICAL	3	0	3	NA	Y	T	0.888876
LASP1	larger body size	chr11	23334511	rs68876319	G	A	CLINICAL	NA	NA	NA	NA	NA	NA	NA
LCORL/NCAPG	smaller body size	chr3	107374136	rs68603064	C	T	CLINICAL	1	0	1	NA	Y	T	0.666666
ZFAT	larger body size/ wither height bigger	chr9	77656570	rs68750453	C	T	CLINICAL	NA	NA	NA	NA	NA	NA	NA
ZFAT	wither height smaller	chr9	76901355	rs68748127	C	T	CLINICAL	2	2	0	Y	NA	C	0.8
ZFAT	wither height smaller	chr9	76901431	rs68748129	C	A	CLINICAL	NA	NA	NA	NA	NA	NA	NA
ZFAT	wither height smaller	chr9	76901578	rs68748130	G	A	CLINICAL	NA	NA	NA	NA	NA	NA	NA
ZFAT	wither height smaller	chr9	76904485	rs68748134	G	A	CLINICAL	NA	NA	NA	NA	NA	NA	NA
MSTN	optimum racing position, Racing distance/ muscle fibre composition, fast on short distance, not suited for long-distance slower-speed racing	chr18	66608679	rs397152648	T	C	CLINICAL	NA	NA	NA	NA	NA	NA	NA
DMRT3	pattern of locomotion (altered gait)	chr23	22391254	rs1150690013	C	A	CLINICAL	NA	NA	NA	NA	NA	NA	NA
ACN9	better athletic/racing performance on short distances	chr4	40343817	rs69505998	C	T	CLINICAL	1	1	0	Y	NA	C	0.666666
ACTN2	associated with elite race winning performance among males	chr1	75822632	rs68450030	A	G	CLINICAL	2	2	0	Y	NA	A	0.8
CKM	better athletic/racing performance	chr10	16079732	rs68819557	G	A	CLINICAL	NA	NA	NA	NA	NA	NA	NA
COX4/1	associated with elite race winning performance among males	chr3	33460779	rs68518550	C	T	CLINICAL	1	0	1	NA	Y	T	0.666666
COX4/2	better athletic/racing performance, increase the efficiency of cellular respiration and are associated with better athletic performance	chr22	23314524	rs69276449	C	T	CLINICAL	NA	NA	NA	NA	NA	NA	NA
PDK4	better athletic/racing performance, improvement in aerobic metabolism	chr4	39020227	rs69586787	C	A	CLINICAL	4	4	0	Y	NA	C	0.941173
PDK4	better athletic/racing performance, improvement in aerobic metabolism	chr4	39024151	rs69586789	G	A	CLINICAL	1	1	0	Y	NA	G	0.666622
PON1	athletic/racing performance, associated with best race distance	chr4	38747736	rs69585308	C	T	CLINICAL	NA	NA	NA	NA	NA	NA	NA
SLC26A2	autosomal recessively inherited chondrodysplasia	chr14	27301621	rs393849014	A	G	CLINICAL	NA	NA	NA	NA	NA	NA	NA
TOE1	cerebellar abiotrophy	chr2	13122415	rs397160943	C	T	CLINICAL	2	1	1	Y	Y	H	0.999997
CLCN1	congenital myotonia	chr4	96518592	NA	A	C	CLINICAL	NA	NA	NA	NA	NA	NA	NA
SCN4A	equine hyperkalemic periodic paralysis	chr11	15474228	rs1148998534	C	G	CLINICAL	1	1	0	Y	NA	C	0.666666
SLC5A3	foal immunodeficiency syndrome	chr26	31894278	NA	C	T	CLINICAL	NA	NA	NA	NA	NA	NA	NA
PPIB	hereditary equine dermal isomerase B asthenia	chr1	129307092	rs396329681	G	A	CLINICAL	1	1	0	Y	NA	G	0.666666
RYR1	malignant hyperthermia	chr10	9678680	NA	C	G	CLINICAL	NA	NA	NA	NA	NA	NA	NA
GYS1	polysaccharide storage myopathy	chr10	19203501	rs1150416011	C	T	CLINICAL	NA	NA	NA	NA	NA	NA	NA
SLC36A1	champagne dilution	chr14	26012449	NA	G	C	CLINICAL	NA	NA	NA	NA	NA	NA	NA
SLC45A2_(MATP)	cream coat color	chr21	31690653	rs1140980396	G	A	CLINICAL	1	1	0	Y	NA	G	0.666666
SLC45A2	Coat colour, pearl	chr21	31709690	rs3101690631	G	A	CLINICAL	NA	NA	NA	NA	NA	NA	NA
SLC45A2	Coat colour, sunshine	chr21	31705726	rs394940514	G	A	CLINICAL	NA	NA	NA	NA	NA	NA	NA
SLC45A2	Coat colour, snowdrop	chr21	31688649	NA	G	A	CLINICAL	NA	NA	NA	NA	NA	NA	NA
TRPM1	leopard complex spotting and stationary night blindness	chr1	109163268	rs1140413009	C	T	CLINICAL	1	1	0	Y	NA	C	0.666666
MITF	macchiato, hearing loss	chr16	21564980	NA	T	C	CLINICAL	NA	NA	NA	NA	NA	NA	NA
KIT_(SB1)	sabino spotting	chr3	79544206	NA	A	T	CLINICAL	3	3	0	Y	NA	A	0.888882
PMEL17	silver coat color	chr6	74569773	rs3448111155	G	A	CLINICAL	2	2	0	Y	NA	G	0.8
PAX3	splashed white coat	chr6	11199026	NA	C	T	CLINICAL	NA	NA	NA	NA	NA	NA	NA
KIT	Tobiano spotting pattern	chr3	79548847	rs1142311382	G	C	CLINICAL	NA	NA	NA	NA	NA	NA	NA
ACTN3	Muscle fibre composition, better power and strenght, suitable for draught work; worse sprint performance	chr12	30237132	rs1146699694	T	G	CLINICAL	2	2	0	Y	NA	T	0.8
ACTN3	Muscle fibre composition, better power and strenght, suitable for draught work; worse sprint performance	chr12	30226577	rs1144978872	G	A	CLINICAL	1	0	1	NA	Y	A	0.666666
KIT_13	Coat color, dominant white	chr3	79544066	NA	C	G	CLINICAL	NA	NA	NA	NA	NA	NA	NA
KIT_16	Coat color, dominant white	chr3	79540741	NA	T	A	CLINICAL	NA	NA	NA	NA	NA	NA	NA

### Sheet: Table_S5_ROH
Country/Culture-Period/Group	Sample name	14C Age (BCE)		Segments in ROH(%) + SD	Average length of ROH (Mb)	Average length of ROH + SD	Average depth of coverage	downsampled to the coverage of Duk2 (2.72x)
		From	To					Segments in ROH(%) + SD	Average length of ROH + SD
Russia_Scythian_IA_DOM2	Arz1x13	750	412	2.00698 (1.35371,2.20167)	20.0	2e+06 (1.91667e+06,2.21429e+06)	8.76	1.76367 (0,5.64516)	1.98333e+06 (0,3.63636e+06)
Poland_Trzciniec Culture_EBA_DOM2	PLKaz2	1533	1427	2.01401 (0.132159,3.64797)	17.4	1.73913e+06 (1.48387e+06,3e+06)	2023-03-03	1.19628 (0,6.45007)	1.77632e+06 (0,2.25e+06)
Romania_Noua_culture_BA_DOM2	Gar3	1612	1465	1.44357 (0.568928,2.31523)	15.8	1.57576e+06 (1.57143e+06,2.16667e+06)	2023-04-03	1.23675 (0,21.288)	2.02841e+06 (0,3.5e+06)
Moldova_BA	Molda1	2140	1985	2.02198 (0.184162,9.12738)	32.9	3.28571e+06 (2.49315e+06,4e+06)	2.86	2.02198 (0.184162,9.12738)	3.28571e+06 (2.49315e+06,4e+06)
Hungary_MBA	Duk2	2140	1977	3.31126 (0.535236,8.10552)	21.4	2.14286e+06 (1.74227e+06,6e+06)	2.72	3.31126 (0.535236,8.10552)	2.14286e+06 (1.74227e+06,6e+06)
Turkey_EBA	Kan22	2466	2306	8.58896 (0.747253,12.3529)	30.6	3.0625e+06 (2.96471e+06,5.66667e+06)	2023-03-04	8.85853 (0,17.9296)	2.64567e+06 (0,3.04545e+06)
Hungary_EBA	Car05	2571	2344	6.33245 (0.0890076,10.9521)	20.6	2.05556e+06 (2e+06,2.71698e+06)	2023-03-11	6.26655 (0,13.6082)	1.97015e+06 (0,2.67925e+06)
Russia_Yamnaya_BA	RN58	2879	2636	0.174978 (0,1.72884)	13.3	1.33333e+06 (0,2.71429e+06)	2023-02-09	0.174978 (0,1.72884)	1.33333e+06 (0,2.71429e+06)
Russia_Repin_Eneo-BA	LOR18x09	3265	2913	0.43573 (0.13089,0.790514)	13.8	1.38462e+06 (1.25e+06,3e+06)	2023-04-26	0.21796 (0,7.44841)	2.34921e+06 (0,2.5e+06)
Kazakh_Tersek_Eneo	Besta7	3328	2936	0.392157 (0.218055,0.524934)	18.0	1.8e+06 (1.66667e+06,2e+06)	10.56	0.655594 (0.13363,1.71946)	2.53333e+06 (2.5e+06,3e+06)
Kazakh_Botai_Eneo	Botai4	3334	3030	0.523332 (0,0.970874)	14.7	1.46667e+06 (0,1.71429e+06)	2023-03-05	0.436872 (0,1.90996)	2.5e+06 (0,2.8e+06)
Czech_Eneo	PRA18	3350	3102	2.66785 (0,20.9329)	21.4	2.13953e+06 (0,3.15789e+06)	2.75	2.66785 (0,20.9329)	2.13953e+06 (0,3.15789e+06)
Czech_FunnelBeaker_Eneo	PRA84	3364	3108	2.2261 (0.91663,2.6643)	17.6	1.76471e+06 (1.7e+06,2.1e+06)	6.95	2.48691 (0.875657,2.94906)	1.83333e+06 (1.72727e+06,2.85714e+06)
Kazakh_Tersek_Eneo	UR17x80	3364	3105	0.742034 (0,2.92867)	28.2	2.81818e+06 (0,4.25e+06)	2.87	0.742034 (0,2.92867)	2.81818e+06 (0,4.25e+06)
Kazakh_Borly_Eneo	Borly1	4533	4364	1.75208 (0.135808,4.38886)	30.0	3e+06 (2.65714e+06,4.44444e+06)	3	1.9685 (0,13.1148)	2.06897e+06 (0,4.09091e+06)
Russia_Orlovka_Eneo	Var3	5616	5482	2.74629 (1.35727,3.44057)	21.7	2.17241e+06 (2.08108e+06,3.44444e+06)	3.91	2.29277 (0.406688,7.44681)	3.46667e+06 (2.23188e+06,9e+06)
Turkey_Eneo	KSK16232	6396	6241	4.27313 (0,6.71046)	17.6	1.70238e+06 (0,1.76364e+06)	2023-06-08	7.84672 (0,100)	1.89011e+06 (0,3.25301e+06)
France_Paleo	Gral7	19941	19398	1.0898 (0.218627,1.9573)	19.2	1.92308e+06 (1.91304e+06,2.5e+06)	2023-03-05	1.13686 (0,2.28206)	2.16667e+06 (0,2.77778e+06)
Russia_Paleo	RN130	21301	20988	0.610022 (0.262123,1.23511)	28.0	2.8e+06 (2e+06,3e+06)	2023-03-02	0.784998 (0,1.1654)	2.88889e+06 (0,3e+06)
Belgium_Goyet_Paleo	Vert311	35104	33524	0.305144 (0.131291,0.483092)	26.0	1.83333e+06 (1.75e+06,3e+06)	2023-03-04	0.174444 (0.0886525,0.9839)	3.66667e+06 (2e+06,4e+06)

### Sheet: Table_S6_ASCEND
Populations	estimate	SE	IC95.low	IC95.up
All	23.2	2023-02-04	18.6	27.9
without Hungary	22.6	2023-03-01	16.4	28.8
without Czech	22.1	2023-02-06	16.9	27.2
without Poland	21.8	2023-02-03	17.3	26.3
without Turkey	21.2	2023-02-04	16.6	25.9
without Germany	25.3	2023-01-02	22.9	27.7
Populations	estimate	SE	IC95.low	IC95.up
All + Romania Eneolithic	24.6	2023-01-09	20.8	28.4
without Hungary	25.7	2023-02-04	20.9	30.5
without Czech	23.9	2023-01-09	20.2	27.7
without Poland	24.3	2023-01-09	20.6	28
without Turkey	24.2	2	20.3	28.1
without Germany	25.2	2023-01-03	22.6	27.7
without Romania	23.2	2023-02-04	18.6	27.9
population	pop. mean cov.
Hun_MBA + Tompa1	2
Czech_N	2023-04-02
Germany_CWC	2023-01-03
Poland_N	2023-01-04
Turkey_EBA	2023-02-09
Romania_En	2023-01-07
